# Viruses of Asgard archaea

**DOI:** 10.1101/2021.07.29.453957

**Authors:** Sofia Medvedeva, Jiarui Sun, Natalya Yutin, Eugene V. Koonin, Takuro Nunoura, Christian Rinke, Mart Krupovic

**Author notes:** Correspondence to Takuro Nunoura, Christian Rinke, Mart Krupovic. Evolutionary Biology of the Microbial Cell Unit, CNRS UMR2001, Department of Microbiology, Institut Pasteur, Paris, France.

## Abstract

Asgardarchaeota encode many eukaryotic signature proteins and are widely considered to represent the closest archaeal relatives of eukaryotes. Whether similarities between Asgard archaea and eukaryotes extend to their viromes remains unknown. Here we present 20 metagenome-assembled genomes of Asgardarchaeota from deep-sea sediments of the basin off the Shimokita Peninsula, Japan. By combining CRISPR spacer search of metagenomic sequences with phylogenomic analysis, we identify three family-level groups of viruses associated with Asgard archaea. The first group, Verdandiviruses, includes tailed viruses of the realm *Duplodnaviria*, the second one, Skuldviruses, consists of viruses with predicted icosahedral capsids that belong to the realm *Varidnaviria*, and the third group, Wyrdviruses, is related to spindle-shaped viruses previously identified in other archaea. More than 90% of the proteins encoded by these putative viruses of Asgard archaea show no sequence similarity to proteins encoded by other known viruses. Nevertheless, all three proposed families consist of viruses typical of prokaryotes, providing no indication of a specific evolutionary relationship between viruses infecting Asgard archaea and eukaryotes. Verdandiviruses and skuldviruses are likely to be lytic, whereas wyrdviruses, similar to all other known spindle-shaped viruses, probably establish chronic infection and are released without host cell lysis. All three groups of viruses were identified in sediment samples from distinct geographical locations and are expected to play important roles in controlling the Asgard archaea populations in deep-sea ecosystems.
