## Supplementary tables for "Viruses of Asgard archaea": Table S1.xlsx

### Sheet: Sheet1
Table S1 | Basic statistics of Asgardarchaeota MAGs.
Bin ID	WGS accession	NCBI BioSample	GTDB taxonomy	Estimated completeness (%)	Estimated contamination (%)	Estimated strain heterogeneity (%)	Estimated quality (%)	GC content (%)	Contig count	Max contig length	N50 contigs	Scaffold count	Absolute genome size	Estimated genome size (Mb)	Notes
7H_mbSensitive_bin3			d__Archaea;p__Asgardarchaeota;c__Heimdallarchaeia;o__UBA460;f__UBA460;g__;s__	88.47	1.44	66.67	82.71	34.5786	432	45330	11345	421	3057404	3.45587
7H_mb2_bin10			d__Archaea;p__Asgardarchaeota;c__Lokiarchaeia;o__CR-4;f__SOKP01;g__SOKP01;s__SOKP01 sp005223125	87.85	3.27	0	74.77	29.797	78	396182	113769	72	3948036	4.49406
8H_mb2_bin2			d__Archaea;p__Asgardarchaeota;c__Heimdallarchaeia;o__UBA460;f__UBA460;g__;s__	91.12	4.21	0	74.28	32.9265	387	83243	13812	378	3683083	4.04201
7H_mb2_bin4			d__Archaea;p__Asgardarchaeota;c__Heimdallarchaeia;o__UBA460;f__UBA460;g__;s__	91.1	4.21	14.29	74.26	33.6866	397	91507	15401	381	3805407	4.17718
8H_mb2_bin10			d__Archaea;p__Asgardarchaeota;c__Heimdallarchaeia;o__UBA460;f__UBA460;g__;s__	88.32	3.74	0	73.36	33.767	542	41440	7388	532	3063477	3.46861
2H_mb2_bin2			d__Archaea;p__Asgardarchaeota;c__Lokiarchaeia;o__CR-4;f__;g__;s__	79.28	3.27	0	66.2	29.4469	737	20800	4810	707	2900379	3.6584
10H_max40_bin001			d__Archaea;p__Asgardarchaeota;c__Lokiarchaeia;o__CR-4;f__;g__;s__	83.88	5.14	0	63.32	29.3815	935	77319	4697	850	3777553	4.50352
17H_mb2_bin22			d__Archaea;p__Asgardarchaeota;c__Lokiarchaeia;o__CR-4;f__SOKP01;g__;s__	76.1	3.58	0	61.78	30.081	822	17035	3777	817	2801998	3.68199
7H_mb2_bin3			d__Archaea;p__Asgardarchaeota;c__Thorarchaeia;o__Thorarchaeales;f__Thorarchaeaceae;g__MP8T-1;s__	56.87	0.93	0	53.15	41.459	576	10187	2723	572	1561364	2.7455
7H_max40_bin013			d__Archaea;p__Asgardarchaeota;c__Thorarchaeia;o__Thorarchaeales;f__Thorarchaeaceae;g__MP8T-1;s__	60.47	1.87	0	52.99	42.4102	1344	25634	2430	1323	3410208	5.6395
3H_mbSensitive_bin9			d__Archaea;p__Asgardarchaeota;c__Heimdallarchaeia;o__UBA460;f__UBA460;g__;s__	63.11	2.8	0	51.91	33.8414	738	8646	2577	720	1920648	3.04333
3H_mb2_bin27			d__Archaea;p__Asgardarchaeota;c__Lokiarchaeia;o__CR-4;f__SOKP01;g__SOKP01;s__SOKP01 sp005222975	51.98	0.93	100	48.26	31.2628	660	10585	2628	607	1718708	3.30648
28H_max107_bin001			d__Archaea;p__Asgardarchaeota;c__Lokiarchaeia;o__CR-4;f__SOKP01;g__;s__	57.05	2.8	0	45.85	30.0068	781	8935	2712	769	2060192	3.6112
3H_max40_bin001			d__Archaea;p__Asgardarchaeota;c__Lokiarchaeia;o__CR-4;f__SOKP01;g__;s__	51.25	2.88	0	39.73	29.7773	701	10289	2504	684	1744445	3.4038
8H_mb2_bin7			d__Archaea;p__Asgardarchaeota;c__Lokiarchaeia;o__CR-4;f__;g__;s__	49.86	3.12	20	37.38	30.39	677	10567	2829	671	1919924	3.85063
7H_mb2_bin2			d__Archaea;p__Asgardarchaeota;c__Lokiarchaeia;o__CR-4;f__SOKP01;g__SOKP01;s__	59.43	6.07	25	35.15	31.6117	1129	91099	3351	1022	3723649	6.2656
4H_max40_bin021			d__Archaea;p__Asgardarchaeota;c__Lokiarchaeia;o__CR-4;f__SOKP01;g__SOKP01;s__	33.61	0	0	33.61	33.1855	460	5533	2131	451	992654	2.95345	Not included in phylogenomic tree due to low sequence length.
7H_mb2_bin7			d__Archaea;p__Asgardarchaeota;c__Heimdallarchaeia;o__;f__;g__;s__	51.37	5.14	0	30.81	33.644	1005	8806	2465	994	2521725	4.90894	Not included in phylogenomic tree due to low sequence length.
3H_mb2_bin20			d__Archaea;p__Asgardarchaeota;c__Lokiarchaeia;o__CR-4;f__SOKP01;g__SOKP01;s__SOKP01 sp005223125	48.24	0	0	48.24	30.1865	709	8186	2542	698	1798387	3.728	Not included in phylogenomic tree due to low sequence length.
4H_mb2_bin40			d__Archaea;p__Asgardarchaeota;c__Lokiarchaeia;o__CR-4;f__SOKP01;g__;s__	49.56	0.93	0	45.84	29.7094	609	8854	2478	597	1544179	3.11578	Not included in phylogenomic tree due to low sequence length.
