## Supplementary tables for "Viruses of Asgard archaea": Table S4.xlsx

### Sheet: Лист2
	spacer	MGE	virus	slen	sstart	send	qseq	sseq	qlen	qstart	qend	sstrand	positive	identity	mm	repeat	closest Asgard repeat	repeats mm	closest Asgard ID
	10H_NODE_88689_length_7921_cov_5.513985_CRISPR_13_spacer_15	VerdaV1	Verdandivirus	19940	13467	13498	TTTAAATTTGAGTAAATTATTGGGTAAAACTT	TTTGAACTTGAGTAAATTATTGGGTAAAACTT	32	1	32	minus	30	0.94	2	ATTGTCCCCACACACGTGGGGGTGTACCG	ATTGTCCCCACACACGTGGGGGTGTACCG	0	JAEOSY010000255.1
	10H_NODE_88689_length_7921_cov_5.513985_CRISPR_13_spacer_45	VerdaV1	Verdandivirus	19940	1196	1227	GACTTAATTGCGTCCCATGATTCTTTTGGAAC	GATTTAATTGCATCCCATGATTCTTTTGGAAC	32	1	32	minus	30	0.94	2	ATTGTCCCCACACACGTGGGGGTGTACCG	ATTGTCCCCACACACGTGGGGGTGTACCG	0	JAEOSY010000255.1
	10H_NODE_88689_length_7921_cov_5.513985_CRISPR_13_spacer_16	VerdaV1	Verdandivirus	19940	1900	1931	TTAATAGTGGATTTCCAAAATGGAAGTGAATA	TTAATAGTGGACTTTCAGAATGGAAGTGAATA	32	1	32	plus	29	0.91	3	ATTGTCCCCACACACGTGGGGGTGTACCG	ATTGTCCCCACACACGTGGGGGTGTACCG	0	JAEOSY010000255.1
	7H_NODE_105645_length_1137_cov_3.941584_CRISPR_93_spacer_12	VerdaV2	Verdandivirus	19541	18397	18428	ACTTCAACGTTATATCCTAAATTATAGAAATC	AATTCAACGTTGTATCCTAAATTATAGAAATC	32	1	32	minus	30	0.94	2	GTTGTCCCCACGCATGTGGGGGTGTACCG	ATTGTCCCCACGCATGTGGGGGTGTACCG	1	GCA_019057975.1
	8H_NODE_28143_length_679_cov_2.172101_CRISPR_129_spacer_4	VerdaV3	Verdandivirus	15389	2886	2914	CTCTCGATGGATTAGGTTTACAGCCCTTCT	CTCTCGATGGATTATGCTTACAGCC-TTCC	30	1	30	plus	27	0.9	3	GTTGTCCCCACGCATGTGGGGGTGTACCG	ATTGTCCCCACGCATGTGGGGGTGTACCG	1	GCA_019057975.1
	7H_NODE_105645_length_1137_cov_3.941584_CRISPR_93_spacer_12	VerdaV3	Verdandivirus	15389	15139	15108	ACTTCAACGTTATATCCTAAATTATAGAAATC	ACTTCAACGTTGTAACCTAAATTATAGAAATC	32	1	32	minus	30	0.94	2	GTTGTCCCCACGCATGTGGGGGTGTACCG	ATTGTCCCCACGCATGTGGGGGTGTACCG	1	GCA_019057975.1
	JAEOSU010000067.1_CRISPR_20_spacer_6	VerdaV5	Verdandivirus	20002	14253	14291	ATGGGCTTTTTGGGCAGCTAAGCGTTATTATTCTCCTAC	TTGGGCATTCTGGGCAGCTAAGCGATATTATTCTCCTAC	39	1	39	plus	35	0.9	4	GTTTCAATCCTTGTTTTAGTGGATATTTCTATGCTAT	GTTTCAATCCTTGTTTTAGTGGATATTTCTATGCTAT	0	JAEOSU010000067.1
	3H_NODE_264978_length_520_cov_2.208651_CRISPR_49_spacer_4	WyrdV1	Wyrdvirus	15570	3575	3610	TTACTTCGATATGGCGTTAATGCTAATTGCTACTTTTTAT	TCAGTTCGATATGGCGTTAATGCTAATTGCTACTTTTTAT	40	1	40	plus	36	0.95	2	ATTTCAATCCTTGTTTTGTTGGATATTTTATTGCTAC	ATTTCAATCCTTATTTTGTTGGATATTTTATTGTTAC	2	As_045-n_00014
	A_hikurangi1519_6Rcc_mb2_bin29_144.3m_Loki_NODE_412_length_28222_cov_28.853943_CRISPR_23_spacer_8	AsIV-DJR3	Skuldvirus	11465	5336	5308	GTTCTAATATTATTAGAGAGGGAAGTATTCC	GCTCTAATATTATTAGAGAGGGAAGTATTCC	32	1	32	minus	29	0.96875	1	ATTGTCCCCACGCATGTGGGGGTGTACCG	ATTGTCCCCACGCATGTGGGGGTGTACCG	0	GCA_019057975.1
	A_hikurangi1519_9R3_mb2_bin44_253.01m_Loki_NODE_591_length_17650_cov_240.577891_CRISPR_38_spacer_7	AsIV-DJR3	Skuldvirus	11465	9538	9502	TAATAAAATCAATAAAATTATTAATCCAATTATTAAA	TAATAAAATCAATATAATTATTAATCCGATTGTTAAA	37	1	37	minus	34	0.918919	3	GTCGCAAAGAAATTAGCTTCAAATAGAAGATTGAAAC	GTCGCAAAGAAATTAGCTTCAAATAGAAGATTGAAAC	0	GCA_019057865.1
	3H_NODE_394354_length_680_cov_1.099458_CRISPR_59_spacer_4	AsIV-DJR3	Skuldvirus	11465	11180	11146	TAATGTTATTGCTCTTCCTTGTATATTGAGAATCTC	CAATGTTATTGCTCTTCCTTGTATATTGAGAACCTC	36	1	36	minus	34	0.944444	2	GTCGCATTGAAAATAGCTTCAAATAGAAGATTGAAAT	GTCGCAAAGAAATTAGCTTCAAATAGAAGATTGAAAT	3	GCA_019057865.1
	8H_NODE_52445_length_435_cov_2.720779_CRISPR_135_spacer_2	AsIV-DJR3	Skuldvirus	11465	4141	4176	TTTAGTATGTTATTAGCTGCTTGGTATGCAATTTTCC	GTTAGTATATTATTAGCTGCTTGGTACGCAATTTTCC	37	1	37	plus	34	0.918919	3	GTCGCATTGAAAATAGCTTCAAATAGAAGATTGAAAT	GTCGCAAAGAAATTAGCTTCAAATAGAAGATTGAAAT	3	GCA_019057865.1
	3H_NODE_394354_length_680_cov_1.099458_CRISPR_59_spacer_4	AsIV-DJR1	Skuldvirus	11324	2761	2726	TAATGTTATTGCTCTTCCTTGTATATTGAGAATCTC	TAATGTTATTGCTCTTCCTTGTATATTGAGAATCTC	36	1	36	minus	36	1	0	GTCGCATTGAAAATAGCTTCAAATAGAAGATTGAAAT	GTCGCAAAGAAATTAGCTTCAAATAGAAGATTGAAAT	3	GCA_019057865.1
	8H_NODE_275723_length_531_cov_2.309406_CRISPR_127_spacer_3	AsIV-DJR1	Skuldvirus	11324	5944	5908	GCGGTTTTTCCAGTACTTTCTACAATACTCTTTTTTA	GCGGTTTTTCCCGTACTTTCTACGATACTCTTTTTTA	37	1	37	minus	35	0.945946	2	GTCGCATTGAAAATAGCTTCAAATAGAAGATTGAAAT	GTCGCAAAGAAATTAGCTTCAAATAGAAGATTGAAAT	3	GCA_019057865.1
	10H_NODE_105351_length_304_cov_4.576271_CRISPR_3_spacer_2	10H_0	other	84544	77717	77751	AAAAATTAGATGATATAAAAAGTGGGGATTATCCA	AAAAATTAGATGATATAAAAAGTGGGGATTATCCA	35	1	35	plus	35	1	0	GTAGCAACAAAATTAGCTTCATAAAGAAGATTGAAACA	GTAGCAACAAAATTAGCTTCACAAAGAAGATTGAAA	1	GCA_019058215.1
	10H_NODE_249346_length_554_cov_3.079625_CRISPR_7_spacer_3	10H_0	other	84544	39943	39908	TTATGGGGATTTTGATCCCGCAGGGCTTCTTATAGCAGA	TTATGGGGACTTTGATCCCGCAGGGCTTCTTATAGCGGA	39	1	39	minus	37	0.95	2	GTAGCACAAAAATTAGCTTCAGAAAGAAGATTGAAAT	GTAGCAACAAAATTAGCTTCACAAAGAAGATTGAAA	3	GCA_019058215.1
	3H_NODE_515299_length_945_cov_2.880196_CRISPR_68_spacer_2	10H_0	other	84544	40400	40364	GTAGCAAAAGAATTTCCATTAAAATAAGGATTGAAAT	TCAAGTAAATAACACCAACCTCTTGCGGAGACTTTAT	37	1	37	minus	35	0.95	2	GTAGCAAAATAATTTCCATTAAAATAAGGATTGAAGT	ATAGCATAAGAGTATCCATTAAAACAAGGATTGAAAC	8	JAEOSU010000067.1
	3H_NODE_92933_length_821_cov_1.749280_CRISPR_160_spacer_6	7H_11	other	8776	7074	7113	CAAACTAAACAACATTCTTCTTTTAATCCTCTATCGATTT	CAAACTAAACAACATTCTTCTTTTAATCCTCTATCGATTT	40	1	40	plus	40	1	0	GTTACAACTAGTATCTCAATGTAGTGAGAATTGAAAT	GTTACAACTAGTATCTCAATGTAGTGAGAATTGAAAT	0	7H_max40_bin013
	7H_NODE_26987_length_895_cov_4.761719_CRISPR_177_spacer_1	7H_11	other	8776	766	806	ATAGCTGATTGTCTAGTTTCTAAAGATATCTGCTGTAAATG	ATAGCTGATTGTCTAGTTTCTAAAGATATCTGCTGTAAATG	41	1	41	minus	41	1	0	GTTACAACTAGTATCTCAATACAGTGAGAATTGAAAT	GTTACAACTAGTATCTCAATGTAGTGAGAATTGAAAT	2	7H_max40_bin013
	3H_NODE_92933_length_821_cov_1.749280_CRISPR_160_spacer_6	8H_18	other	8776	6900	6939	CAAACTAAACAACATTCTTCTTTTAATCCTCTATCGATTT	CAAACTAAACAACATTCTTCTTTTAATCCTCTATCGATTT	40	1	40	minus	40	1	0	GTTACAACTAGTATCTCAATGTAGTGAGAATTGAAAT	GTTACAACTAGTATCTCAATGTAGTGAGAATTGAAAT	0	7H_max40_bin013
	7H_NODE_26987_length_895_cov_4.761719_CRISPR_177_spacer_1	8H_18	other	8776	719	759	ATAGCTGATTGTCTAGTTTCTAAAGATATCTGCTGTAAATG	ATAGCTGATTGTCTAGTTTCTAAAGATATCTGCTGTAAATG	41	1	41	plus	41	1	0	GTTACAACTAGTATCTCAATACAGTGAGAATTGAAAT	GTTACAACTAGTATCTCAATGTAGTGAGAATTGAAAT	2	7H_max40_bin013
	3H_NODE_159417_length_1498_cov_2.052516_CRISPR_46_spacer_3	7H_42_lin	other	44162	29928	29898	ATGGTATTAGCAAATATATGGTTTCCCGATGAA	ATGGTATTAGCAAATATATGGTTTCCCGATGTA	33	1	33	minus	32	0.97	1	ATTCAATCCTTGTTCGCGTGGATAATAC	TTTCAATCCTTGTTCGCGTGGATAATAT	2	JAEOTA010000029.1
	7H_NODE_111220_length_1931_cov_5.305432_CRISPR_94_spacer_1	7H_42_lin	other	44162	29228	29195	TAGTCGTTTATGTGTCAAAAGGTTCTGGACAAGA	TAGTCGTTTACGTCTCAAAAGGTTCTGGACAAGA	34	1	34	minus	32	0.94	2	GTTTCAATCTATTTCTAGTTAAAATAAAAC	GTTTCAATCTATTTCTAGTTAAAATAAAAC	0	GCA_019057995.1
	A_hikurangi1520D_33X4_265.73m_Loki_k141_10907_CRISPR_50_spacer_1	7H_42_lin	other	44162	30925	30892	CATTTCTCATTGGTCCTAGAAAACAACTGTTAGTA	CATTTCTCATTGGTCCTAGAAAACAACTATTAGTT	35	1	35	minus	33	0.94	2	GTTTCAATCTATTTCTAGTTAAAATAAAAC	GTTTCAATCTATTTCTAGTTAAAATAAAAC	0	GCA_019057795.1
	A_hikurangi1519_6Rcc_mb2_bin62_144.3m_Loki_NODE_746_length_20974_cov_16.596300_CRISPR_24_spacer_16	7H_42_lin	other	44162	30615	30578	CATCTTGGTTGGCATTGTGCTGGTGATTTAGGTGGAGAA	CATCTTGGTTGGCATTGTGCTGGGGACTTAGGTGGAGAC	39	1	39	minus	36	0.92	3	TTTCAAAACTCTAGTTGAGTATTATTCTATTGCTAT	TTTCAAAACTCTAGTTGAGTATTATTCTATTGCTAT	0	GCA_019057995.1
	A_hikurangi1519_9R3_mb2_bin44_253.01m_Loki_NODE_591_length_17650_cov_240.577891_CRISPR_39_spacer_8	7H_42_lin	other	44162	8908	8873	CCATTGGCATTCAATTATAACAAAACCGAGCGTTTTTTCA	ACATGGACATTCAATTATTACAAATCCGAGCGTTTTTTCT	40	1	40	minus	36	0.9	4	TCGCAAAGAAATTAGCTTCAAATAGAAGATTGAAA	TCGCAAAGAAATTAGCTTCAAATAGAAGATTGAAA	0	GCA_019057865.1
	A_hikurangi1520D_3H3_gm2_bin9_18.52m_Loki_NODE_167_length_44968_cov_10.898871_CRISPR_56_spacer_5	7H_42_lin	other	44162	30421	30453	GCCACATATAGGGTGAACAATCCAAGCAATTCT	GCCACATACAGGGTGGACAATCCAAGCAATTCT	33	1	33	plus	31	0.94	2	ATACTATCCACACGAACAAGGATTGACT	ATACTATCCACACGAACAAGGATTGACT	0	GCA_019057775.1
	17H_NODE_27208_length_952_cov_3.261818_CRISPR_145_spacer_7	8H_67_lin	other	13282	7120	7083	ATTCCTGCGTTGTCGATATTGTCAAAACCACTTAAATC	ATTCCTGCGTTGTCGATATTGTCAAAACCGCTTAAATC	38	1	38	minus	37	0.97	1	ATTTCAATCCCATAATGGTCTGATTTATAC	ATTTCAATCCCATAATGGTCTGATTTATAC	0	8H_max40_bin013
	17H_NODE_27208_length_952_cov_3.261818_CRISPR_145_spacer_7	8H_67_lin	other	13282	8047	8010	ATTCCTGCGTTGTCGATATTGTCAAAACCACTTAAATC	ATTCCTGCGTTGTCGATATTGTCAAAACCGCTTAAATC	38	1	38	minus	37	0.97	1	ATTTCAATCCCATAATGGTCTGATTTATAC	ATTTCAATCCCATAATGGTCTGATTTATAC	0	8H_max40_bin013
	8H_NODE_61703_length_1547_cov_3.699296_CRISPR_138_spacer_18	8H_67_lin	other	13282	12435	12398	CTTCCTATCATATGTCGAATTGTCCAACGGTCGAAAGC	CTTCCTATCATATGTCGAATTGTCCACCTATCGAAAGC	38	1	38	minus	35	0.92	3	ATTTCAATTCTCTAGTAGTTGAGATACTATTTGCAAC	ATTTCAATTCTCTAGTAGTTGAGATACTATTTGCAAC	0	GCA_019057815.1
	A_hikurangi1520D_18H4_mb2_bin34_160.76m_Heim_NODE_93_length_85958_cov_42.073595_CRISPR_41_spacer_2	8H_67_lin	other	13282	7238	7273	AACTATTGAAACCTTTTACGACGGCGATTTTGCTAG	AACTATTGAAACCTTTTACGATGGAGATTTTGGTAG	36	1	36	plus	33	0.92	3	GTTACCACCTCCTCTTTTGACGGAGCTAGTTTGTAAC	GTTACCACCTCCTCTTTTGACGGAGCTAGTTTGTAAC	0	GCA_019057815.1
	A_hikurangi1520D_18H4_mb2_bin34_160.76m_Heim_NODE_93_length_85958_cov_42.073595_CRISPR_41_spacer_2	8H_67_lin	other	13282	8165	8200	AACTATTGAAACCTTTTACGACGGCGATTTTGCTAG	AACTATTGAAACCTTTTACGATGGAGATTTTGGTAG	36	1	36	plus	33	0.92	3	GTTACCACCTCCTCTTTTGACGGAGCTAGTTTGTAAC	GTTACCACCTCCTCTTTTGACGGAGCTAGTTTGTAAC	0	GCA_019057815.1
	A_hikurangi1520D_18H4_mb2_bin34_160.76m_Heim_NODE_93_length_85958_cov_42.073595_CRISPR_41_spacer_4	8H_67_lin	other	13282	4744	4777	CAGTTAATTATCATGGGAAAATTAAAAAGAATTAAG	GTGTTAATTATCATGGGAAAATTAAAAAGAATTAAG	36	1	36	plus	34	0.94	2	GTTACCACCTCCTCTTTTGACGGAGCTAGTTTGTAAC	GTTACCACCTCCTCTTTTGACGGAGCTAGTTTGTAAC	0	GCA_019057815.1
	3H_NODE_159417_length_1498_cov_2.052516_CRISPR_46_spacer_3	JGI-127	other	58683	24184	24152	ATGGTATTAGCAAATATATGGTTTCCCGATGAA	ATGGTATTAGCAAATATATGGTTTCCCGATGAA	33	1	33	minus	33	1	0	ATTCAATCCTTGTTCGCGTGGATAATAC	TTTCAATCCTTGTTCGCGTGGATAATAT	2	JAEOTA010000029.1
	3H_NODE_159417_length_1498_cov_2.052516_CRISPR_46_spacer_3	JGI-148	other	48997	35416	35448	ATGGTATTAGCAAATATATGGTTTCCCGATGAA	ATGGTATTAGCAAATATATGGTTTCCCGATGAA	33	1	33	plus	33	1	0	ATTCAATCCTTGTTCGCGTGGATAATAC	TTTCAATCCTTGTTCGCGTGGATAATAT	2	JAEOTA010000029.1
